# Protection against reinfection with *Mycobacterium tuberculosis* extends across heterologous Mtb lineages

**DOI:** 10.1101/2025.07.08.663727

**Authors:** Andrew W Simonson, Michael C Chao, Luke E Hood, Rachel A Donlan, Forrest Hopkins, Michael R Chase, Andrew J Vickers, Alanna Callendrello, Edwin Klein, H Jacob Borish, Marshall Malin, Pauline Maiello, Charles A Scanga, Philana Ling Lin, Sarah M Fortune, JoAnne L Flynn

## Abstract

Immunological memory elicited either through previous or ongoing *M. tuberculosis* (Mtb) infection provides a critical mechanism by which hosts protect against re-infection and disease progression upon Mtb re-exposure. Conversely, the uneven competition between distinct Mtb strains suggest certain bacterial clades have enhanced ability to spread across communities and circulate globally, potentially by evading memory responses gained by prior infection with genomically different strains. To address whether memory responses induced by one strain can protect against a genetically distinct strain, we conducted a heterologous reinfection study in cynomolgus macaques involving primary infection by a Lineage 4 Erdman Mtb strain and subsequent re-challenge by a Lineage 2 strain, HT-L2. Recent epidemiologic studies have shown that the clade to which HT-L2 belongs has been spreading successfully over the last decade in Lima, Peru. Here, through microbiologic, PET-CT imaging and sequencing of Mtb genomic barcodes, we show that reinfected animals developed fewer lung lesions and controlled both pulmonary and disseminated forms of infection better than naïve animals without prior exposure to Mtb. Our data support that protection against reinfection is not limited by Mtb lineage, providing optimism that vaccines can be effective across populations and geographic locations.
