## Supplementary Table S1 for "Protection against reinfection with *Mycobacterium tuberculosis* extends across heterologous Mtb lineages"

### Sheet: Sheet1
Cohort	Infection Group	NHP	Species	Sex	Origin	DOB	Treatment Group	Weight prior to 1°	1° Strain	1° Lineage	1° Date	1° Dose	PET @ 4wk post-1°	Grans @ 4wk post-1°	PET @ 8wk post-1°	Grans @ 8wk post-1°	HRZE start	1° to HRZE time (wk)	HRZE end	HRZE duration (wk)	PET @ 23wk post-1° (during HRZE)	PET @ 32wk post-1° (pre-2°)	Weight prior to 2°	2° Strain	2° Lineage	2° Date	1° to 2° time (wk)	HRZE to 2° time (wk)	2° Dose	Weight @ Nx	Nx Date	2° to Nx time (wk)	PET @ Nx	2° Grans @ Nx	Pathology Score	Lung Score	LN Score	EP Score	Total Thoracic 2° CFU	Lung 2° CFU	LN 2° CFU	2° CFU+ LN
1	A	9623	Indonesian Cyno	F	USA-AGI	2016-06-20	Reinfection	3.9	Erdman Lib B (2.3)	L4	2023-06-12	15	115473	TNTC	758950	TNTC	2023-08-22	10.1429	2023-12-21	17.2857	3156.75	0	5.4	High Transmission Peruvian g2g Isolate	L2	2024-01-29	33	5.57143	33	5.4	2024-02-27	4.14286	111.161	7	29	21	8	0	11760	11760	0	0
1	A	9723	Indonesian Cyno	F	USA-AGI	2010-06-05	Reinfection	4.4	Erdman Lib B (2.3)	L4	2023-06-12	15	29350.1	14	178568	TNTC	2023-08-22	10.1429	2023-12-21	17.2857	0	0	4.5	High Transmission Peruvian g2g Isolate	L2	2024-01-29	33	5.57143	33	4.6	2024-02-29	4.42857	4006.21	28	18	11	7	0	11885	11845	40	2
1	A	9823	Indonesian Cyno	F	USA-AGI	2019-06-25	Reinfection	3.3	Erdman Lib B (2.3)	L4	2023-06-12	15	338.363	12	1672.46	15	2023-08-22	10.1429	2023-12-21	17.2857	577.762	0	3.8	High Transmission Peruvian g2g Isolate	L2	2024-01-29	33	5.57143	33	3.8	2024-03-05	5.14286	19.1398	11	16	7	9	0	3575	3330	245	4
1	A	9923	Indonesian Cyno	F	USA-AGI	2012-08-08	Reinfection	3.8	Erdman Lib B (2.3)	L4	2023-06-12	15	1974.98	16	9514.12	TNTC	2023-08-22	10.1429	2023-12-21	17.2857	35.4401	256.959	5	High Transmission Peruvian g2g Isolate	L2	2024-01-29	33	5.57143	33	5.1	2024-03-07	5.42857	307.852	11	13	6	7	0	8580	8560	20	1
1	B	10023	Indonesian Cyno	F	USA-AGI	2020-03-25	Naïve															0	2.6	High Transmission Peruvian g2g Isolate	L2	2024-01-29			33	2.7	2024-02-27	4.14286	95.5137	15	15	7	8	0	61615	57345	4270	4
1	B	10123	Indonesian Cyno	F	USA-AGI	2020-08-25	Naïve															460	4.5	High Transmission Peruvian g2g Isolate	L2	2024-01-29			33	4.3	2024-03-05	5.14286	1208.29	27	18	8	10	0	185895	174095	1180	3
1	B	10223	Indonesian Cyno	F	USA-AGI	2014-07-30	Naïve															0	3.9	High Transmission Peruvian g2g Isolate	L2	2024-01-29			33	3.7	2024-03-07	5.42857	15.5193	10	18	9	9	0	28780	23480	5280	4
2	C	10323	Indonesian Cyno	F	USA-AGI	2015-08-20	Reinfection	3.1	Erdman Lib B (2.3)	L4	2023-09-25	25	16839.1	24	69919.2	TNTC	2023-12-04	10	2024-04-04	17.4286	1670.97	3.53336	3.3	High Transmission Peruvian g2g Isolate	L2	2024-05-20	34	6.57143	6	3.4	2024-06-20	4.42857	312.5	4	33	16	14	3	142	46	96	1
2	C	10423	Indonesian Cyno	M	USA-AGI	2020-06-20	Reinfection	3.5	Erdman Lib B (2.3)	L4	2023-09-25	25	17980.8	29	207329	TNTC	2023-12-04	10	2024-04-04	17.4286	587.502	0	5	High Transmission Peruvian g2g Isolate	L2	2024-05-20	34	6.57143	6	5.2	2024-06-18	4.14286	0	1	38	21	9	8	40	40	0	0
2	C	10523	Indonesian Cyno	M	USA-AGI	2020-06-09	Reinfection	3.3	Erdman Lib B (2.3)	L4	2023-09-25	25	4895.85	14	6729.3	TNTC	2023-12-04	10	2024-04-04	17.4286	114.161	0	3.8	High Transmission Peruvian g2g Isolate	L2	2024-05-20	34	6.57143	6	4.1	2024-06-25	5.14286	508.894	10	21	13	8	0	5065	5065	0	0
2	C	10623	Indonesian Cyno	M	USA-AGI	2020-06-23	Reinfection	2.6	Erdman Lib B (2.3)	L4	2023-09-25	25	9107.75	17	2849.47	TNTC	2023-12-04	10	2024-04-04	17.4286	0	0	3.2	High Transmission Peruvian g2g Isolate	L2	2024-05-20	34	6.57143	6	3.3	2024-06-27	5.42857	0	7	31	13	18	0	404	404	0	0
2	D	10723	Indonesian Cyno	M	USA-AGI	2020-06-23	Naïve															0	3.9	High Transmission Peruvian g2g Isolate	L2	2024-05-20			6	3.9	2024-06-20	4.42857	218.555	27	22	10	12	0	112930	106185	6745	5
2	D	10823	Indonesian Cyno	F	USA-AGI	2015-12-01	Naïve															0	3.3	High Transmission Peruvian g2g Isolate	L2	2024-05-20			6	4.1	2024-06-25	5.14286	12816	TNTC	22	13	9	0	183505	173005	10500	1
2	D	10923	Indonesian Cyno	F	USA-AGI	2012-05-24	Naïve															0	3.5	High Transmission Peruvian g2g Isolate	L2	2024-05-20			6	3.6	2024-06-27	5.42857	4659.86	21	31	11	17	3	97119	82119	15000	2

### Sheet: Glossary
Column	Explanation
Cohort	Cohort of animals completed during same period
Infection Group	Groups receiving procedures on same day
NHP	Non-Human Primate ID
Species	Macaque species name
Sex	Male / Female
Origin	Source of Origin for Animal
DOB	Date of Birth
Treatment Group	Reinfection / Naïve
Weight prior to 1°	Final weight recorded before infection with Erd-L4
1° Strain	Strain information for Erd-L4
1° Lineage	Lineage information for Erd-L4
1° Date	Date of Erd-L4 inoculum
1° Dose	Estimated dose of Erd-L4 inoculum
PET @ 4wk post-1°	Total Lung FDG Activity from scan four weeks after Erd-L4 challenge
Grans @ 4wk post-1°	Number of granulomas noted on scan four weeks after Erd-L4 challenge
PET @ 8wk post-1°	Total Lung FDG Activity from scan eight weeks after Erd-L4 challenge
Grans @ 8wk post-1°	Number of granulomas noted on scan eight weeks after Erd-L4 challenge
HRZE start	Date of first antibiotics dose
1° to HRZE time (wk)	Weeks from Erd-L4 challenge to start of antibiotic treatment
HRZE end	Date of final antibiotics dose
HRZE duration (wk)	Weeks on antibiotic treatment
PET @ 23wk post-1° (during HRZE)	Total Lung FDG Activity from scan twenty-three weeks after Erd-L4 challenge, which was during antibiotic treatment
PET @ 32wk post-1° (pre-2°)	Total Lung FDG Activity from scan thirty-two weeks after Erd-L4 challenge, the final scan prior to HT-L2 challenge
Weight prior to 2°	Final weight recorded before infection with HT-L2
2° Strain	Strain information for HT-L2
2° Lineage	Lineage information for HT-L2
2° Date	Date of HT-L2 inoculum
1° to 2° time (wk)	Weeks from Erd-L4 challenge to HT-L2 challenge
HRZE to 2° time (wk)	Weeks of rest from final antibiotics dose to HT-L2 challenge
2° Dose	Estimated dose of Erd-L4 inoculum
Weight @ Nx	Final weight recorded before necropsy
Nx Date	Date of necropsy
2° to Nx time (wk)	Weeks from HT-L2 challenge to necropsy
PET @ Nx	Total Lung FDG Activity from final scan before necropsy
2° Grans @ Nx	Number of new granulomas attributable to HT-L2 based on scan and barcoding information
Pathology Score	Total gross pathology score at necropsy
Lung Score	Lung pathology score at necropsy
LN Score	LN pathology score at necropsy
EP Score	Pathology score and CFU+ tissues attributable to extrapulmonary sites
Total Thoracic 2° CFU	Bacterial burden by colony forming units recovered from all thoracic tissues
Lung 2° CFU	Bacterial burden by colony forming units recovered from lung tissues
LN 2° CFU	Bacterial burden by colony forming units recovered from thoracic lymph node tissues
2° CFU+ LN	Number of lymph nodes with culturable HT-L2 at necropsy
