## Supplementary Table S2 for "Protection against reinfection with *Mycobacterium tuberculosis* extends across heterologous Mtb lineages"

### Sheet: Panel Summary
Marker	Clone	Fluorochrome	Vendor	Catalog
CD107a	H4A3	R718	BD	567036
CD11b	ICRF44	BUV563	BD	741357
CD11c	3.9	BV480	BD	748269
CD159a	Z199	PE-Cy7	Beckman Coulter	B10246
CD16	3G8	BV605	Biolegend	302040
CD20	2H7	BV570	Biolegend	302332
CD28	CD28.2	PE-Fire 810	Biolegend	302971
CD3	SP34-2	BUV395	BD	564117
CD4	L200	BUV805	BD	749212
CD45	D058-1283	BUV615	BD	751117
CD45RA	5H9	PE-CF594	BD	565419
CD69	FN50	BV711	Biolegend	310944
CD8a	RPA-T8	APC-Cy7	Biolegend	301016
CD8b	2ST8.5H7	BUV737	BD	748324
Conjugation Kit	Lightning Link	PE-Cy5	Abcam	ab102893
Granulysin	eBioDH2	PE	ThermoFisher	12-8828-42
Granzyme B	GB11	V450	BD	561151
Granzyme K	G3H69	PerCP-eFluor 710	ThermoFisher	46-8897-42
Granzyme M	4B2G4	Alexa 647	BD	566996
IFNg	B27	BV421	Biolegend	506538
IL-17	BL168	BV785	Biolegend	512338
IL-2	MQ1-17H12	BB700	BD	566405
Pan gd	5A6.E9	FITC	ThermoFisher	MHGD01
Perforin	Pf-80/164	Purified	Mabtech	3465-3-2000
TNF	MAb11	BV650	Biolegend	502938
Viability	Zombie	UV	Biolegend	423108
